# Species’ traits and exposure as a future lens for quantifying seabird bycatch vulnerability in global fisheries

**DOI:** 10.1101/2021.05.24.445472

**Authors:** Cerren Richards, Robert S. C. Cooke, Diana E. Bowler, Kristina Boerder, Amanda E. Bates

## Abstract

Fisheries bycatch, the incidental mortality of non-target species, is a global threat to seabirds and a major driver of their declines worldwide. Identifying the most vulnerable species is core to developing sustainable fisheries management strategies that aim to improve conservation outcomes. To advance this goal, we present a preliminary vulnerability framework that integrates dimensions of species’ exposure, sensitivity, and adaptive capacity to fisheries bycatch to classify species into five vulnerability classes. The framework combines species’ traits and distribution ranges for 341 seabirds, along with a spatially resolved fishing effort dataset. Overall, we find most species have high vulnerability scores for the sensitivity and adaptive capacity dimensions. By contrast, exposure is more variable across species, and thus the median scores calculated within seabird families is low. We further find 46 species have high exposure to fishing activities, but are not identified as vulnerable to bycatch, whilst 133 species have lower exposure, but are vulnerable to bycatch. Thus, the framework has been valuable for revealing patterns between and within the vulnerability dimensions. Still, further methodological development, additional traits, and greater availability of threat data are required to advance the framework and provide a new lens for quantifying seabird bycatch vulnerability that complements existing efforts, such as the International Union for Conservation of Nature (IUCN) Red List.
