## Appendix 1 for "Species’ traits and exposure as a future lens for quantifying seabird bycatch vulnerability in global fisheries"

Category	Attribute	Trait	UniqueID	Level	Score
Exposure	Range	Overlap	1	0	1
Exposure	Range	Overlap	1	1	2
Exposure	Range	Overlap	1	2	3
Exposure	Range	Overlap	1	3	4
Exposure	Range	Overlap	1	4	5
Exposure	Range	Overlap	1	5	6
Exposure	Range	Overlap	1	6	7
Exposure	Range	Overlap	1	7	8
Exposure	Range	Overlap	1	8	9
Exposure	Range	Overlap	1	9	10
Exposure	Magnitude	Intensity	2	0	1
Exposure	Magnitude	Intensity	2	1	2
Exposure	Magnitude	Intensity	2	2	3
Exposure	Magnitude	Intensity	2	3	4
Exposure	Magnitude	Intensity	2	4	5
Exposure	Magnitude	Intensity	2	5	6
Exposure	Magnitude	Intensity	2	6	7
Exposure	Magnitude	Intensity	2	7	8
Exposure	Magnitude	Intensity	2	8	9
Exposure	Magnitude	Intensity	2	9	10
Exposure	Magnitude	Intensity	2	10	11
Exposure	Magnitude	Intensity	2	11	12
Sensitivity	Feeding	ForagingGuild	3	Ground	1
Sensitivity	Feeding	ForagingGuild	3	Generalist	2
Sensitivity	Feeding	ForagingGuild	3	Diver	3
Sensitivity	Feeding	ForagingGuild	3	Surface	4
Sensitivity	Size	BodyMass	4	1	1
Sensitivity	Size	BodyMass	4	2	2
Sensitivity	Size	BodyMass	4	3	3
Sensitivity	Size	BodyMass	4	4	4
Sensitivity	Size	BodyMass	4	5	5
Sensitivity	Size	BodyMass	4	6	6
Sensitivity	Size	BodyMass	4	7	7
Sensitivity	Size	BodyMass	4	8	8
Adaptive	Population	GenerationLength	5	1	1
Adaptive	Population	GenerationLength	5	2	2
Adaptive	Population	GenerationLength	5	3	3
Adaptive	Population	GenerationLength	5	4	4
Adaptive	Population	GenerationLength	5	5	5
Adaptive	Population	GenerationLength	5	6	6
Adaptive	Population	GenerationLength	5	7	7
Adaptive	Population	GenerationLength	5	8	8
Adaptive	Population	GenerationLength	5	10	9
Adaptive	Population	Clutch	6	6	1
Adaptive	Population	Clutch	6	5	2
Adaptive	Population	Clutch	6	4	3
Adaptive	Population	Clutch	6	3	4
Adaptive	Population	Clutch	6	2	5
Adaptive	Population	Clutch	6	1	6
Adaptive	Population	Clutch	6	0	7
